# Phytoplankton and giant virus dynamics during different monsoon seasons, a fish kill, and a toxic bloom in a eutrophic mariculture area

**DOI:** 10.1101/2025.05.12.653504

**Authors:** Andrian P. Gajigan, Gianina Cassandra May B. Apego, Eunice Lois D. Gianan, Rachel B. Francisco, Jun Jet Tai, Garry A. Benico, Charina Lyn A. Repollo, Cesar L. Villanoy, Aletta T. Yñiguez, Cecilia Conaco, Grieg F. Steward

## Abstract

Harmful algal blooms (HABs) pose a significant public health concern and can cause severe economic losses. In Bolinao, Philippines, intensive mariculture has led to diatom- or dinoflagellate-dominated HABs since the 2000s, raising risks of paralytic shellfish poisonings and fish kills. In the context of ongoing HAB monitoring and mitigation efforts, we investigated the phytoplankton and associated giant viruses during two seasons (Nov-Dec 2021 and Apr-May 2022). Our sampling encompassed a saxitoxin episode lasting 2.5 months (April-June 2022), and a fish kill (May 15-16, 2022). We used a low-cost flow-through camera (PlanktoScope) and 18S rRNA gene amplicon sequencing to identify the dominant phytoplankton. We detected the presence of *Alexandrium* sp., a known saxitoxin-producing alga, coincident with a toxin alert that resulted in a shellfish ban, even though it was not the dominant taxon. Using electron microscopy, we observed diverse morphologies of virus-like particles (VLPs), including “giant” icosahedral VLPs (~200 nm capsids). We assembled giant virus genomes from metagenomic data collected at different bloom phases. Phylogenetic and functional analyses suggest that the recovered genomes are primarily from viruses in the orders *Imitervirales* and *Algavirales*, encoding diverse auxiliary metabolic genes involved in nutrient transport and carbohydrate metabolism. The diversity and spatiotemporal dynamics of plankton and their viruses described in this study contributed to our understanding of the broader microbial context of HABs.

**Importance:** HABs are widespread phenomena that can be detrimental to livelihoods and health in coastal communities. Understanding what drives their formation, maintenance, and crash could aid in predicting, and potentially alleviating these events. Here, we report on the diversity and temporal dynamics of phytoplankton and giant viruses during a HAB event. Our findings revealed a diverse array of giant viruses belonging to thirteen families in a eutrophic coastal environment. We found evidence of associations between several phytoplankton-giant virus pairs and found a temporal/seasonal influence on phytoplankton-giant virus community structure. While future research is needed to establish definitive links between the giant viruses and HABs species succession, this study lays the groundwork for future mechanistic studies.
