## Supplemental Material 2 for "Phytoplankton and giant virus dynamics during different monsoon seasons, a fish kill, and a toxic bloom in a eutrophic mariculture area"

### Sheet: Legends
Table S4. Bolinao GV-MAGs Statistics. Column A lists the bin names, while Column B shows the number of contigs/sequences. Column C provides the genome size, calculated as the total length of all contigs. Columns D, E, and F show the minimum, average, and maximum contig lengths within each bin, respectively. Columns G to P report the number of copies of various NCLDV marker genes. Columns Q and R …
Table S5. Phytoplankton OTUs and GV-MAGs co-coccurence. Column A lists the phytoplankton OTUs, and Column B lists the associated GV-MAG names. Column C shows the edge weights calculated using SpiecEasi, representing the strength of association between each pair. Phytoplankton taxonomy are given at the phylum level (Column D) and genus level (Column E), while the corresponding GV-MAG taxonomic cla…

### Sheet: Table S4 Bolinao GV MAGs stats
bin_name	num_seqs	sum_len	min_len	avg_len	max_len	mcp	PolB	SFII	VLTF3	A32	D5	mRNAc	RNAPL	RNAPS	RNR	10-markers	5-markers	CheckV_quality	Completeness	Warnings	Order	Family	Family name; Representative Isolates
BOL_GV01	22	754802	3445	34309.2	84476	2	1	2	1	3	2	2	2	5	1	10	5	High-quality	100	high kmer_freq may indicate large duplication; contig >1.5x longer than expected genome length	Imitervirales	IM_01	Mesomimiviridae (PgV, CeV, CpV)
BOL_GV02	39	725677	3072	18607.1	161099	4	2	6	3	2	4	4	2	4	2	10	5	High-quality	100		Imitervirales	IM_01	Mesomimiviridae (PgV, CeV, CpV)
BOL_GV03	26	585015	2540	22500.6	69134	2	2	5	3	3	1	1	2	2	3	10	5	High-quality	100		Imitervirales	IM_01	Mesomimiviridae (PgV, CeV, CpV)
BOL_GV04	35	555389	2502	15868.3	52679	2	1	2	1	2	1	2	2	2	1	10	5	High-quality	100		Imitervirales	IM_01	Mesomimiviridae (PgV, CeV, CpV)
BOL_GV05	36	540148	2972	15004.1	63292	2	1	2	1	2	1	1	1	3	1	10	5	High-quality	100		Imitervirales	IM_01	Mesomimiviridae (PgV, CeV, CpV)
BOL_GV06	18	533560	3413	29642.2	156421	2	2	1	2	1	2	2	2	4	1	10	5	High-quality	100		Imitervirales	IM_01	Mesomimiviridae (PgV, CeV, CpV)
BOL_GV07	5	504266	13905	100853	177868	2	1	1	1	1	1	1	2	2	1	10	5	High-quality	98.86		Imitervirales	IM_01	Mesomimiviridae (PgV, CeV, CpV)
BOL_GV08	27	497265	1208	18417.2	59539	2	1	4	2	2	2	0	1	2	1	9	5	High-quality	93.53		Imitervirales	IM_01	Mesomimiviridae (PgV, CeV, CpV)
BOL_GV09	11	488098	15699	44372.5	88671	2	3	2	1	3	3	0	3	3	0	8	5	High-quality	100	high kmer_freq may indicate large duplication; contig >1.5x longer than expected genome length	Pimascovirales	PM_01	none
BOL_GV10	6	476551	2843	79425.2	210499	1	1	4	1	2	1	1	1	2	1	10	5	High-quality	92.77		Imitervirales	IM_01	Mesomimiviridae (PgV, CeV, CpV)
BOL_GV11	23	474665	2939	20637.6	106411	3	1	2	1	1	1	1	1	2	1	10	5	High-quality	92.03		Imitervirales	IM_01	Mesomimiviridae (PgV, CeV, CpV)
BOL_GV12	29	473688	1026	16334.1	94958	3	1	6	1	2	1	3	2	2	1	10	5	High-quality	91.81		Imitervirales	IM_01	Mesomimiviridae (PgV, CeV, CpV)
BOL_GV13	25	397195	2895	15887.8	57167	2	1	4	2	2	2	2	1	2	3	10	5	High-quality	100		Pimascovirales	PM_06	none
BOL_GV14	26	268650	2682	10332.7	63620	3	3	3	2	0	1	0	4	4	0	7	4	High-quality	100		Pimascovirales	PM_01	none
BOL_GV15	17	252523	4246	14854.3	41904	7	2	0	1	1	3	4	0	0	3	7	4	High-quality	100	high kmer_freq may indicate large duplication	Algavirales	AG_01	Prasinovirus (OtV, BtV, MpV)
BOL_GV16	17	225360	1108	13256.5	64658	1	2	3	1	1	1	0	2	2	0	8	5	High-quality	93.94		Pimascovirales	PM_01	none
BOL_GV17	13	175099	2524	13469.2	61339	7	2	3	1	1	3	3	0	0	1	8	5	High-quality	91.45		Algavirales	AG_01	Prasinovirus (OtV, BtV, MpV)
BOL_GV18	31	959840	3426	30962.6	180132	6	1	4	1	6	2	1	2	2	1	10	5	Medium-quality	82.39		Imitervirales	IM_16	Mimiviridae (ApMV)
BOL_GV19	25	702228	2716	28089.1	73293	7	1	3	2	1	1	1	1	1	0	9	5	Medium-quality	74.09	high kmer_freq may indicate large duplication	Imitervirales	IM_12	Allomimiviridae (TetV)
BOL_GV20	14	646456	5278	46175.4	187092	6	3	4	2	2	2	1	2	4	2	10	5	Medium-quality	76.97	high kmer_freq may indicate large duplication	Imitervirales	IM_09	Schizomimiviridae (AaV, PkV-RF01)
BOL_GV21	26	569136	1009	21889.8	106468	4	1	2	2	2	2	3	1	2	0	9	5	Medium-quality	65.75		Imitervirales	IM_12	Allomimiviridae (TetV)
BOL_GV22	12	533779	3130	44481.6	93371	1	1	6	1	2	2	1	2	1	1	10	5	Medium-quality	66.43		Pandoravirales	PV_05	Cocolithoviridae
BOL_GV23	16	505402	2912	31587.6	104839	3	2	3	1	1	1	1	2	4	1	10	5	Medium-quality	62.44		Imitervirales	IM_09	Schizomimiviridae (AaV, PkV-RF01)
BOL_GV24	30	489513	1225	16317.1	42267	3	1	3	2	1	1	2	1	1	1	10	5	Medium-quality	50.72		Imitervirales	IM_13	none
BOL_GV25	28	468515	2525	16732.7	74262	7	1	3	1	2	2	2	2	3	1	10	5	Medium-quality	52.78		Imitervirales	IM_12	Allomimiviridae (TetV)
BOL_GV26	37	444569	1139	12015.4	70694	0	1	2	1	2	1	1	1	3	1	9	4	Medium-quality	52.07		Imitervirales	IM_09	Schizomimiviridae (AaV, PkV-RF01)
BOL_GV27	5	440097	30923	88019.4	189774	1	1	7	1	4	1	1	1	2	2	10	5	Medium-quality	85.39		Imitervirales	IM_01	Mesomimiviridae (PgV, CeV, CpV)
BOL_GV28	29	411207	2813	14179.6	44924	6	0	3	1	2	1	0	1	2	1	8	4	Medium-quality	58.89		Imitervirales	IM_13	none
BOL_GV29	20	405997	3130	20299.8	60155	3	1	3	1	1	1	1	1	2	1	10	5	Medium-quality	78.71		Imitervirales	IM_01	Mesomimiviridae (PgV, CeV, CpV)
BOL_GV30	22	402288	1087	18285.8	120064	2	1	2	2	2	2	1	1	2	1	10	5	Medium-quality	78.87		Imitervirales	IM_01	Mesomimiviridae (PgV, CeV, CpV)
BOL_GV31	40	398039	2634	9951	38448	2	1	2	1	1	1	1	1	3	0	9	5	Medium-quality	77.58		Imitervirales	IM_01	Mesomimiviridae (PgV, CeV, CpV)
BOL_GV32	39	390976	3044	10025	29034	1	1	2	0	2	1	2	1	3	1	9	4	Medium-quality	76.42		Imitervirales	IM_01	Mesomimiviridae (PgV, CeV, CpV)
BOL_GV33	11	376004	3534	34182.2	104999	2	1	3	2	3	2	1	1	2	1	10	5	Medium-quality	73.72		Imitervirales	IM_01	Mesomimiviridae (PgV, CeV, CpV)
BOL_GV34	32	374922	2541	11716.3	67825	3	1	3	0	3	1	1	1	2	1	9	4	Medium-quality	73.29		Imitervirales	IM_01	Mesomimiviridae (PgV, CeV, CpV)
BOL_GV35	31	316269	2639	10202.2	33113	3	2	4	0	2	1	1	1	3	1	9	4	Medium-quality	55.22		Imitervirales	IM_01	Mesomimiviridae (PgV, CeV, CpV)
BOL_GV36	12	289773	2677	24147.8	75430	1	0	2	1	3	0	2	1	1	1	8	4	Medium-quality	74.02		Pandoravirales	PV_05	Cocolithoviridae
BOL_GV37	31	289745	2793	9346.6	41841	1	1	4	0	1	0	1	0	2	1	7	4	Medium-quality	56.18		Imitervirales	IM_01	Mesomimiviridae (PgV, CeV, CpV)
BOL_GV38	5	284239	23991	56847.8	76850	1	1	2	1	0	1	1	2	1	1	9	4	Medium-quality	69.9		Pimascovirales	PM_07	Pithoviridae
BOL_GV39	18	241197	1684	13399.8	31733	1	1	2	1	3	0	0	1	1	1	8	5	Medium-quality	52.1		Pandoravirales	PV_05	Cocolithoviridae
BOL_GV40	35	215987	2605	6171.1	18984	1	1	1	1	0	0	1	2	1	1	8	4	Medium-quality	50.53		Pimascovirales	PM_07	Pithoviridae
BOL_GV41	33	168571	1032	5108.2	15062	1	1	3	1	1	1	0	2	0	0	7	5	Medium-quality	64.94		Pimascovirales	PM_01	none
BOL_GV42	32	168106	1599	5253.3	15937	7	3	2	1	2	1	6	0	0	1	8	5	Medium-quality	89.52		Algavirales	AG_01	Prasinovirus (OtV, BtV, MpV)
BOL_GV43	23	161939	2661	7040.8	18354	5	1	1	1	2	1	3	0	0	2	8	5	Medium-quality	84.61		Algavirales	AG_01	Prasinovirus (OtV, BtV, MpV)
BOL_GV44	17	153716	1335	9042.1	48949	7	2	3	1	1	2	3	0	0	1	8	5	Medium-quality	80.41		Algavirales	AG_01	Prasinovirus (OtV, BtV, MpV)
BOL_GV45	8	149073	4506	18634.1	36643	6	2	0	1	1	2	2	0	0	1	7	4	Medium-quality	82.34		Algavirales	AG_01	Prasinovirus (OtV, BtV, MpV)
BOL_GV46	3	143231	4801	47743.7	106972	3	1	2	3	1	2	2	0	0	1	8	5	Medium-quality	76.09		Algavirales	AG_01	Prasinovirus (OtV, BtV, MpV)
BOL_GV47	19	138781	2516	7304.3	14555	7	1	1	1	1	2	3	0	0	1	8	5	Medium-quality	73.88		Algavirales	AG_01	Prasinovirus (OtV, BtV, MpV)
BOL_GV48	12	137318	3661	11443.2	42573	6	1	2	1	1	2	3	0	0	0	7	5	Medium-quality	73.18		Algavirales	AG_01	Prasinovirus (OtV, BtV, MpV)
BOL_GV49	7	134979	5790	19282.7	42282	6	0	2	1	2	3	2	0	0	2	7	4	Medium-quality	69.51		Algavirales	AG_01	Prasinovirus (OtV, BtV, MpV)
BOL_GV50	9	130911	5662	14545.7	24464	6	1	1	1	1	2	3	0	0	1	8	5	Medium-quality	69.24		Algavirales	AG_01	Prasinovirus (OtV, BtV, MpV)
BOL_GV51	10	127850	4375	12785	23590	6	2	0	2	1	2	3	0	0	0	6	4	Medium-quality	66.92		Algavirales	AG_01	Prasinovirus (OtV, BtV, MpV)
BOL_GV52	15	127609	2967	8507.3	23472	4	2	1	1	1	2	3	0	0	1	8	5	Medium-quality	66.65		Algavirales	AG_01	Prasinovirus (OtV, BtV, MpV)
BOL_GV53	10	126054	3416	12605.4	40463	5	1	1	1	2	2	2	0	0	1	8	5	Medium-quality	65.91		Algavirales	AG_01	Prasinovirus (OtV, BtV, MpV)
BOL_GV54	22	118977	2805	5408	13344	6	2	1	2	1	3	4	0	0	2	8	5	Medium-quality	62.08		Algavirales	AG_01	Prasinovirus (OtV, BtV, MpV)
BOL_GV55	18	118665	2624	6592.5	16434	6	2	0	1	1	5	4	0	0	1	7	4	Medium-quality	61.82		Algavirales	AG_01	Prasinovirus (OtV, BtV, MpV)
BOL_GV56	22	114514	1014	5205.2	20475	2	1	1	2	0	1	2	0	0	1	7	4	Medium-quality	59.9		Algavirales	AG_01	Prasinovirus (OtV, BtV, MpV)
BOL_GV57	8	113917	3191	14239.6	39685	5	2	1	1	1	1	2	0	0	1	8	5	Medium-quality	59.31		Algavirales	AG_01	Prasinovirus (OtV, BtV, MpV)
BOL_GV58	19	113669	1024	5982.6	15848	7	1	2	1	1	3	3	0	0	1	8	5	Medium-quality	59.44		Algavirales	AG_01	Prasinovirus (OtV, BtV, MpV)
BOL_GV59	14	404010	3430	28857.9	65821	7	1	4	1	1	1	2	0	3	2	9	5	Low-quality	46.17	high kmer_freq may indicate large duplication	Imitervirales	IM_09	Schizomimiviridae (AaV, PkV-RF01)
BOL_GV60	4	392959	25050	98239.8	254050	5	1	5	1	1	1	1	1	1	1	10	5	Low-quality	34.02	low-confidence DTR	Imitervirales	IM_16	Mimiviridae (ApMV)
BOL_GV61	31	383500	2665	12371	72414	3	1	4	1	4	1	2	2	2	1	10	5	Low-quality	44.04		Imitervirales	IM_09	Schizomimiviridae (AaV, PkV-RF01)
BOL_GV62	27	379263	3761	14046.8	36160	5	1	3	1	1	2	1	2	2	1	10	5	Low-quality	43.79		Imitervirales	IM_09	Schizomimiviridae (AaV, PkV-RF01)
BOL_GV63	29	360542	2545	12432.5	57920	6	2	3	2	3	2	2	0	2	1	9	5	Low-quality	45.82	high kmer_freq may indicate large duplication	Imitervirales	IM_12	Allomimiviridae (TetV)
BOL_GV64	36	327263	2525	9090.6	29611	1	2	1	0	1	1	2	1	1	1	9	4	Low-quality	37.23		Imitervirales	IM_09	Schizomimiviridae (AaV, PkV-RF01)
BOL_GV65	32	326493	2545	10202.9	28283	2	1	4	1	1	2	3	1	2	1	10	5	Low-quality	39.08		Imitervirales	IM_09	Schizomimiviridae (AaV, PkV-RF01)
BOL_GV66	14	319269	5937	22804.9	52712	5	1	1	1	0	1	0	0	3	1	7	4	Low-quality	41.82		Imitervirales	IM_09	Schizomimiviridae (AaV, PkV-RF01)
BOL_GV67	28	301324	2910	10761.6	42722	5	1	3	1	2	1	1	2	2	2	10	5	Low-quality	35.61		Imitervirales	IM_09	Schizomimiviridae (AaV, PkV-RF01)
BOL_GV68	36	291082	2527	8085.6	28850	3	1	1	1	0	1	2	2	0	1	8	4	Low-quality	31.82		Imitervirales	IM_13	none
BOL_GV69	26	273486	2881	10518.7	36887	1	0	4	1	1	1	1	1	1	0	8	4	Low-quality	32.75		Imitervirales	IM_16	Mimiviridae (ApMV)
BOL_GV70	15	260912	3096	17394.1	79895	0	1	2	1	1	1	1	1	1	0	8	4	Low-quality	47.78		Imitervirales	IM_16	Mimiviridae (ApMV)
BOL_GV71	33	243160	2864	7368.5	20075	2	1	1	0	2	0	1	0	0	0	5	4	Low-quality	23.74		Imitervirales	IM_01	Mesomimiviridae (PgV, CeV, CpV)
BOL_GV72	13	242461	4414	18650.8	52356	2	1	2	1	2	0	0	1	1	1	8	5	Low-quality	38.88		Pandoravirales	PV_05	Cocolithoviridae
BOL_GV73	38	237578	2695	6252.1	23024	2	2	1	1	1	2	1	1	3	1	10	5	Low-quality	29.26		Imitervirales	IM_12	Allomimiviridae (TetV)
BOL_GV74	10	211052	5280	21105.2	39865	0	1	1	1	1	1	1	2	1	1	9	4	Low-quality	36.37		Pandoravirales	PV_03	none
BOL_GV75	11	208199	2715	18927.2	43810	1	1	3	1	1	3	1	1	1	1	10	5	Low-quality	29.97		Imitervirales	IM_09	Schizomimiviridae (AaV, PkV-RF01)
BOL_GV76	27	190700	2688	7063	24261	1	0	2	1	2	0	0	1	0	2	6	4	Low-quality	35.26		Imitervirales	IM_12	Allomimiviridae (TetV)
BOL_GV77	16	173968	2760	10873	48952	6	1	0	2	1	1	0	1	0	0	6	4	Low-quality	20.23		Imitervirales	IM_09	Schizomimiviridae (AaV, PkV-RF01)
BOL_GV78	22	163620	2525	7437.3	23725	0	1	2	1	1	0	0	2	1	1	7	4	Low-quality	44.8		Proculvirales	PC_01	none
BOL_GV79	4	162620	17298	40655	67450	0	1	1	1	1	2	2	0	0	1	7	4	Low-quality	49.76		Algavirales	AG_04	HaV
BOL_GV80	4	162611	29658	40652.8	60772	1	1	1	1	2	2	4	0	0	1	8	5	Low-quality	42.12		Algavirales	AG_04	HaV
BOL_GV81	18	114204	1058	6344.7	19997	1	0	2	1	3	1	2	0	0	0	6	4	Low-quality	25.81		Algavirales	AG_04	HaV
BOL_GV82	19	101608	2701	5347.8	11353	1	0	1	1	2	1	1	0	0	1	7	4	Low-quality	27.73		Imitervirales	IM_01	Mesomimiviridae (PgV, CeV, CpV)

### Sheet: Table S5 Plankton-virus cooccur
A	B	Weight	18S_taxa_phylum	18S_taxa_genus	GV_taxa_order	GV_taxa_fam
Otu00817	BOL_GV69	0.589259	Protalveolata	Amoebophrya	Imitervirales	IM_16
Otu00813	BOL_GV16	0.516235	Protalveolata	Amoebophrya	Pimascovirales	PM_01
Otu01057	BOL_GV75	0.47227	Protalveolata	Syndiniales_Group_III_ge	Imitervirales	IM_09
Otu00666	BOL_GV05	0.450345	Choanoflagellida	Marine_Choanoflagellates_1	Imitervirales	IM_01
Otu00488	BOL_GV62	0.44778	Chlorophyta_ph	Trebouxiophyceae_unclassified	Imitervirales	IM_09
Otu00291	BOL_GV20	0.444971	Protalveolata	Syndiniales_Group_I_ge	Imitervirales	IM_09
Otu00013	BOL_GV20	0.437582	Chlorophyta_ph	Trebouxiophyceae_ge	Imitervirales	IM_09
Otu00278	BOL_GV52	0.429218	Dinoflagellata	Dinophyceae_unclassified	Algavirales	AG_01
Otu00952	BOL_GV40	0.405026	Chlorophyta_ph	Pycnococcus	Pimascovirales	PM_07
Otu01130	BOL_GV26	0.404528	Protalveolata	Syndiniales_or_unclassified	Imitervirales	IM_09
Otu00111	BOL_GV47	0.387131	Protalveolata	Syndiniales_or_unclassified	Algavirales	AG_01
Otu00074	BOL_GV27	0.377427	Dinoflagellata	Islandinium	Imitervirales	IM_01
Otu00845	BOL_GV69	0.375665	Dinoflagellata	Gymnodinium_clade_unclassified	Imitervirales	IM_16
Otu01678	BOL_GV38	0.372852	Chlorophyta_ph	Mamiellales_fa_unclassified(80)	Pimascovirales	PM_07
Otu00448	BOL_GV02	0.372804	Protalveolata	Syndiniales_or_unclassified	Imitervirales	IM_01
Otu01130	BOL_GV63	0.371077	Protalveolata	Syndiniales_or_unclassified	Imitervirales	IM_12
Otu01493	BOL_GV10	0.369982	Dinoflagellata	Dinoflagellata_unclassified	Imitervirales	IM_01
Otu00135	BOL_GV32	0.368331	MAST-3	MAST-3F_ge	Imitervirales	IM_01
Otu00228	BOL_GV73	0.356235	Dinoflagellata	Stoeckeria	Imitervirales	IM_12
Otu00111	BOL_GV62	0.353535	Protalveolata	Syndiniales_or_unclassified	Imitervirales	IM_09
Otu00045	BOL_GV51	0.352272	Protalveolata	Syndiniales_Group_I_ge	Algavirales	AG_01
Otu01695	BOL_GV25	0.346465	Dinoflagellata	Dinophyceae_unclassified	Imitervirales	IM_12
Otu00547	BOL_GV07	0.343161	Protalveolata	Amoebophrya	Imitervirales	IM_01
Otu00272	BOL_GV09	0.342524	MAST-12	MAST-12A_ge	Pimascovirales	PM_01
Otu00500	BOL_GV76	0.341659	Protalveolata	Amoebophrya	Imitervirales	IM_12
Otu00247	BOL_GV43	0.33333	Cryptomonadales	uncultured	Algavirales	AG_01
Otu00731	BOL_GV18	0.326393	Protalveolata	Syndiniales_Group_II_ge	Imitervirales	IM_16
Otu00597	BOL_GV63	0.318149	Cryptomonadales	Cryptomonadales_fa_unclassified	Imitervirales	IM_12
Otu00209	BOL_GV50	0.317616	Dinoflagellata	Karlodinium	Algavirales	AG_01
Otu00080	BOL_GV05	0.312687	Protalveolata	Syndiniales_Group_II_ge	Imitervirales	IM_01
Otu00246	BOL_GV49	0.312057	Dinoflagellata	Cochlodinium	Algavirales	AG_01
Otu01057	BOL_GV30	0.303956	Protalveolata	Syndiniales_Group_III_ge	Imitervirales	IM_01
Otu00363	BOL_GV77	0.303536	Choanoflagellida	Diaphanoeca	Imitervirales	IM_09
Otu00530	BOL_GV56	0.300459	Dinoflagellata	Gymnodiniphycidae_unclassified	Algavirales	AG_01
Otu00515	BOL_GV19	0.294298	Cercozoa	Bigelowiella	Imitervirales	IM_12
Otu00935	BOL_GV22	0.293894	Protalveolata	Protalveolata_unclassified	Pandoravirales	PV_05
Otu00039	BOL_GV53	0.29307	Chlorophyta_ph	Ostreococcus	Algavirales	AG_01
Otu01234	BOL_GV61	0.293007	Dinoflagellata	Dinoflagellata_unclassified	Imitervirales	IM_09
Otu01008	BOL_GV79	0.292507	MAST-2	MAST-2_ge	Algavirales	AG_04
Otu00555	BOL_GV66	0.291536	MAST-12	MAST-12A_ge	Imitervirales	IM_09
Otu01355	BOL_GV08	0.279813	Dinoflagellata	Dinophyceae_unclassified	Imitervirales	IM_01
Otu00948	BOL_GV12	0.278221	Dinoflagellata	Gymnodinium_clade_unclassified(83)	Imitervirales	IM_01
Otu00104	BOL_GV30	0.275881	Prymnesiophyceae	Chrysochromulina	Imitervirales	IM_01
Otu00169	BOL_GV54	0.273361	Chlorophyta_ph	Tetraselmis	Algavirales	AG_01
Otu00053	BOL_GV03	0.270728	Cercozoa	Rhogostoma	Imitervirales	IM_01
Otu00330	BOL_GV52	0.26979	Cryptomonadales	Hemiselmis	Algavirales	AG_01
Otu00848	BOL_GV66	0.26865	Prymnesiophyceae	Prymnesiales_fa_unclassified	Imitervirales	IM_09
Otu00017	BOL_GV20	0.268433	Chlorophyta_ph	Trebouxiophyceae_unclassified	Imitervirales	IM_09
Otu00776	BOL_GV82	0.264408	Dinoflagellata	Dinophyceae_unclassified	Imitervirales	IM_01
Otu00131	BOL_GV08	0.261792	Cercozoa	Rhogostoma	Imitervirales	IM_01
Otu00169	BOL_GV51	0.260453	Chlorophyta_ph	Tetraselmis	Algavirales	AG_01
Otu00072	BOL_GV59	0.259614	Dinoflagellata	Gymnodinium_clade_unclassified(85)	Imitervirales	IM_09
Otu00254	BOL_GV58	0.255727	Dinoflagellata	Gyrodiniellum	Algavirales	AG_01
Otu00473	BOL_GV06	0.251139	MAST-2	MAST-2_ge	Imitervirales	IM_01
Otu00481	BOL_GV15	0.249706	Protalveolata	Syndiniales_or_unclassified	Algavirales	AG_01
Otu01137	BOL_GV33	0.249258	Dinoflagellata	Haplozoon	Imitervirales	IM_01
Otu00776	BOL_GV65	0.248076	Dinoflagellata	Dinophyceae_unclassified	Imitervirales	IM_09
Otu00044	BOL_GV65	0.246568	Dinoflagellata	Gymnodiniphycidae_unclassified	Imitervirales	IM_09
Otu01096	BOL_GV57	0.238687	Prymnesiophyceae	Prymnesiales_fa_unclassified	Algavirales	AG_01
Otu00977	BOL_GV77	0.233962	Prymnesiophyceae	OLI16029	Imitervirales	IM_09
Otu01853	BOL_GV46	0.220125	Cercozoa	Cercomonadidae_fa_unclassified	Algavirales	AG_01
Otu00012	BOL_GV29	0.218387	Chlorophyta_ph	Ostreococcus	Imitervirales	IM_01
Otu00306	BOL_GV08	0.217071	Dinoflagellata	uncultured_ge	Imitervirales	IM_01
Otu01209	BOL_GV72	0.216883	Picozoa	Picomonas	Pandoravirales	PV_05
Otu00012	BOL_GV62	0.215537	Chlorophyta_ph	Ostreococcus	Imitervirales	IM_09
Otu01371	BOL_GV07	0.211744	Dinoflagellata	Dinophyceae_unclassified	Imitervirales	IM_01
Otu01021	BOL_GV75	0.210383	Chlorophyta_ph	Pterosperma	Imitervirales	IM_09
Otu00278	BOL_GV31	0.209226	Dinoflagellata	Dinophyceae_unclassified	Imitervirales	IM_01
Otu01853	BOL_GV38	0.208073	Cercozoa	Cercomonadidae_fa_unclassified	Pimascovirales	PM_07
Otu01502	BOL_GV67	0.207982	Protalveolata	Amoebophrya	Imitervirales	IM_09
Otu01073	BOL_GV34	0.20673	Cercozoa	Bigelowiella	Imitervirales	IM_01
Otu00953	BOL_GV49	0.205904	Protalveolata	Syndiniales_Group_II_ge	Algavirales	AG_01
Otu01964	BOL_GV12	0.205782	Protalveolata	Amoebophrya	Imitervirales	IM_01
Otu00534	BOL_GV81	0.20578	Dinoflagellata	Suessiaceae_unclassified	Algavirales	AG_04
Otu00270	BOL_GV48	0.203766	Dinoflagellata	Gymnodiniphycidae_unclassified	Algavirales	AG_01
Otu00746	BOL_GV60	0.201764	Bicosoecida	Bicosoecida_fa_unclassified	Imitervirales	IM_16
Otu00535	BOL_GV82	0.199601	Protalveolata	Syndiniales_Group_III_ge	Imitervirales	IM_01
Otu00105	BOL_GV21	0.195385	Cryptomonadales	uncultured	Imitervirales	IM_12
Otu00043	BOL_GV64	0.194854	Dinoflagellata	Dinophyceae_unclassified	Imitervirales	IM_09
Otu00197	BOL_GV25	0.193768	Protalveolata	Syndiniales_or_unclassified	Imitervirales	IM_12
Otu00306	BOL_GV18	0.190822	Dinoflagellata	uncultured_ge	Imitervirales	IM_16
Otu01528	BOL_GV42	0.18985	Dinoflagellata	Dinophyceae_unclassified(67)	Algavirales	AG_01
Otu00306	BOL_GV78	0.186022	Dinoflagellata	uncultured_ge	Proculvirales	PC_01
Otu01693	BOL_GV03	0.184458	Cryptomonadales	Rhodomonas	Imitervirales	IM_01
Otu00080	BOL_GV63	0.182541	Protalveolata	Syndiniales_Group_II_ge	Imitervirales	IM_12
Otu01911	BOL_GV73	0.1824	Protalveolata	Amoebophrya	Imitervirales	IM_12
Otu00733	BOL_GV79	0.181471	Dinoflagellata	Dinophyceae_unclassified	Algavirales	AG_04
Otu00488	BOL_GV12	0.180627	Chlorophyta_ph	Trebouxiophyceae_unclassified	Imitervirales	IM_01
Otu00534	BOL_GV54	0.178257	Dinoflagellata	Suessiaceae_unclassified	Algavirales	AG_01
Otu01528	BOL_GV22	0.176496	Dinoflagellata	Dinophyceae_unclassified(67)	Pandoravirales	PV_05
Otu00037	BOL_GV58	0.173275	Dinoflagellata	Gymnodiniphycidae_unclassified(63)	Algavirales	AG_01
Otu01730	BOL_GV18	0.17235	Dinoflagellata	Dinophyceae_unclassified	Imitervirales	IM_16
Otu01344	BOL_GV41	0.172017	Dinoflagellata	Dinophyceae_unclassified	Pimascovirales	PM_01
Otu00205	BOL_GV20	0.170046	Chlorophyta_ph	Trebouxiophyceae_unclassified	Imitervirales	IM_09
Otu00210	BOL_GV39	0.168351	Dinoflagellata	Dinophyceae_unclassified	Pandoravirales	PV_05
Otu00767	BOL_GV19	0.167984	Dinoflagellata	Dinophyceae_unclassified	Imitervirales	IM_12
Otu00112	BOL_GV50	0.167837	Dinoflagellata	Protoperidinium	Algavirales	AG_01
Otu00227	BOL_GV13	0.166814	MAST-12	MAST-12A_ge	Pimascovirales	PM_06
Otu00105	BOL_GV17	0.164606	Cryptomonadales	uncultured	Algavirales	AG_01
Otu00315	BOL_GV15	0.163831	Cryptomonadales	Cryptomonadales_fa_unclassified	Algavirales	AG_01
Otu00694	BOL_GV30	0.163552	Bicosoecida	Bicosoecida_ge	Imitervirales	IM_01
Otu00037	BOL_GV51	0.163374	Dinoflagellata	Gymnodiniphycidae_unclassified(63)	Algavirales	AG_01
Otu00951	BOL_GV14	0.161021	Chlorophyta_ph	Micromonas	Pimascovirales	PM_01
Otu01771	BOL_GV20	0.16026	Chlorophyta_ph	Prasinophytae_unclassified	Imitervirales	IM_09
Otu00534	BOL_GV15	0.156463	Dinoflagellata	Suessiaceae_unclassified	Algavirales	AG_01
Otu01011	BOL_GV03	0.152553	Cryptomonadales	Cryptomonadales_fa_unclassified	Imitervirales	IM_01
Otu00845	BOL_GV39	0.150507	Dinoflagellata	Gymnodinium_clade_unclassified	Pandoravirales	PV_05
Otu00813	BOL_GV26	0.150472	Protalveolata	Amoebophrya	Imitervirales	IM_09
Otu00246	BOL_GV13	0.149503	Dinoflagellata	Cochlodinium	Pimascovirales	PM_06
Otu02084	BOL_GV67	0.14881	Protalveolata	Amoebophrya	Imitervirales	IM_09
Otu00764	BOL_GV06	0.148387	Cercozoa	Rhogostoma	Imitervirales	IM_01
Otu00124	BOL_GV01	0.147528	Chlorophyta_ph	Picochlorum	Imitervirales	IM_01
Otu01695	BOL_GV60	0.146081	Dinoflagellata	Dinophyceae_unclassified	Imitervirales	IM_16
Otu01265	BOL_GV11	0.14548	Dinoflagellata	Dinophyceae_unclassified	Imitervirales	IM_01
Otu00661	BOL_GV43	0.145399	Chlorophyta_ph	Chlorophyta_ph_unclassified	Algavirales	AG_01
Otu00502	BOL_GV81	0.144477	Chlorophyta_ph	Nephroselmis	Algavirales	AG_04
Otu01591	BOL_GV66	0.141382	Dinoflagellata	Peridiniales_ge	Imitervirales	IM_09
Otu01341	BOL_GV77	0.139499	Prymnesiophyceae	Prymnesiales_fa_unclassified	Imitervirales	IM_09
Otu00291	BOL_GV24	0.139497	Protalveolata	Syndiniales_Group_I_ge	Imitervirales	IM_13
Otu00339	BOL_GV35	0.139447	Dinoflagellata	Dinophyceae_unclassified	Imitervirales	IM_01
Otu01355	BOL_GV59	0.138929	Dinoflagellata	Dinophyceae_unclassified	Imitervirales	IM_09
Otu00134	BOL_GV45	0.138498	Cryptomonadales	Cryptomonadales_fa_unclassified	Algavirales	AG_01
Otu00731	BOL_GV48	0.138108	Protalveolata	Syndiniales_Group_II_ge	Algavirales	AG_01
Otu00206	BOL_GV40	0.137916	Chlorophyta_ph	Picochlorum	Pimascovirales	PM_07
Otu01964	BOL_GV21	0.137013	Protalveolata	Amoebophrya	Imitervirales	IM_12
Otu00754	BOL_GV25	0.13686	Protalveolata	Syndiniales_or_unclassified	Imitervirales	IM_12
Otu00447	BOL_GV45	0.136852	Dinoflagellata	Gonyaulacales_unclassified	Algavirales	AG_01
Otu00315	BOL_GV58	0.136076	Cryptomonadales	Cryptomonadales_fa_unclassified	Algavirales	AG_01
Otu01491	BOL_GV02	0.135605	Protalveolata	Amoebophrya	Imitervirales	IM_01
Otu01410	BOL_GV30	0.134899	Prymnesiophyceae	Chrysochromulina	Imitervirales	IM_01
Otu00254	BOL_GV56	0.134148	Dinoflagellata	Gyrodiniellum	Algavirales	AG_01
Otu00139	BOL_GV51	0.133834	Dinoflagellata	Dinophyceae_unclassified	Algavirales	AG_01
Otu00906	BOL_GV03	0.130941	Dinoflagellata	Pelagodinium	Imitervirales	IM_01
Otu00080	BOL_GV37	0.130489	Protalveolata	Syndiniales_Group_II_ge	Imitervirales	IM_01
Otu00443	BOL_GV65	0.130483	Dinoflagellata	Dinophyceae_unclassified	Imitervirales	IM_09
Otu00044	BOL_GV27	0.130023	Dinoflagellata	Gymnodiniphycidae_unclassified	Imitervirales	IM_01
Otu00017	BOL_GV34	0.128115	Chlorophyta_ph	Trebouxiophyceae_unclassified	Imitervirales	IM_01
Otu00839	BOL_GV03	0.126075	Euglenozoa	Trypanosomatida_unclassified	Imitervirales	IM_01
Otu00051	BOL_GV73	0.124978	Dinoflagellata	Haplozoon	Imitervirales	IM_12
Otu00666	BOL_GV47	0.124663	Choanoflagellida	Marine_Choanoflagellates_1	Algavirales	AG_01
Otu00839	BOL_GV28	0.123345	Euglenozoa	Trypanosomatida_unclassified	Imitervirales	IM_13
Otu00066	BOL_GV61	0.122409	Dinoflagellata	Scrippsiella	Imitervirales	IM_09
Otu01551	BOL_GV14	0.121437	Pavlovophyceae	AA5F1	Pimascovirales	PM_01
Otu01521	BOL_GV33	0.120509	Protalveolata	Syndiniales_Group_II_ge	Imitervirales	IM_01
Otu00515	BOL_GV16	0.119833	Cercozoa	Bigelowiella	Pimascovirales	PM_01
Otu00813	BOL_GV19	0.119565	Protalveolata	Amoebophrya	Imitervirales	IM_12
Otu01160	BOL_GV76	0.119322	Protalveolata	Amoebophrya	Imitervirales	IM_12
Otu00198	BOL_GV22	0.116257	Dinoflagellata	Paragymnodinium	Pandoravirales	PV_05
Otu00044	BOL_GV50	0.115792	Dinoflagellata	Gymnodiniphycidae_unclassified	Algavirales	AG_01
Otu01011	BOL_GV56	0.11555	Cryptomonadales	Cryptomonadales_fa_unclassified	Algavirales	AG_01
Otu00135	BOL_GV02	0.115235	MAST-3	MAST-3F_ge	Imitervirales	IM_01
Otu00616	BOL_GV09	0.114819	Chlorophyta_ph	Chlorophyta_ph_unclassified	Pimascovirales	PM_01
Otu00318	BOL_GV07	0.113834	MAST-3	MAST-3K_ge	Imitervirales	IM_01
Otu00491	BOL_GV18	0.113524	Dinoflagellata	Paragymnodinium	Imitervirales	IM_16
Otu01853	BOL_GV12	0.113432	Cercozoa	Cercomonadidae_fa_unclassified	Imitervirales	IM_01
Otu01493	BOL_GV72	0.113385	Dinoflagellata	Dinoflagellata_unclassified	Pandoravirales	PV_05
Otu00488	BOL_GV29	0.112883	Chlorophyta_ph	Trebouxiophyceae_unclassified	Imitervirales	IM_01
Otu00547	BOL_GV18	0.111861	Protalveolata	Amoebophrya	Imitervirales	IM_16
Otu00849	BOL_GV64	0.111827	Dinoflagellata	Peridiniales_unclassified	Imitervirales	IM_09
Otu01695	BOL_GV48	0.109832	Dinoflagellata	Dinophyceae_unclassified	Algavirales	AG_01
Otu00488	BOL_GV37	0.109195	Chlorophyta_ph	Trebouxiophyceae_unclassified	Imitervirales	IM_01
Otu00052	BOL_GV17	0.108575	Chlorophyta_ph	Micromonas	Algavirales	AG_01
Otu00694	BOL_GV60	0.106462	Bicosoecida	Bicosoecida_ge	Imitervirales	IM_16
Otu00306	BOL_GV72	0.105468	Dinoflagellata	uncultured_ge	Pandoravirales	PV_05
Otu00521	BOL_GV13	0.103969	Chlorophyta_ph	Tetraselmis	Pimascovirales	PM_06
Otu00223	BOL_GV18	0.103019	Protalveolata	Syndiniales_or_unclassified	Imitervirales	IM_16
Otu00209	BOL_GV82	0.102779	Dinoflagellata	Karlodinium	Imitervirales	IM_01
Otu00713	BOL_GV13	0.102069	Prymnesiophyceae	OLI51059	Pimascovirales	PM_06
Otu00209	BOL_GV72	0.101263	Dinoflagellata	Karlodinium	Pandoravirales	PV_05
Otu01776	BOL_GV81	0.100903	Cryptomonadales	Rhodomonas	Algavirales	AG_04
Otu01956	BOL_GV49	0.100703	Cercozoa	Rhogostoma	Algavirales	AG_01
Otu00995	BOL_GV56	0.10044	Chlorophyta_ph	Mamiella	Algavirales	AG_01
Otu01130	BOL_GV16	0.0994519	Protalveolata	Syndiniales_or_unclassified	Pimascovirales	PM_01
Otu00196	BOL_GV07	0.0975829	Dinoflagellata	Peridiniphycidae_unclassified(71)	Imitervirales	IM_01
Otu00565	BOL_GV24	0.0966959	Protalveolata	Syndiniales_or_unclassified	Imitervirales	IM_13
Otu00205	BOL_GV75	0.0960762	Chlorophyta_ph	Trebouxiophyceae_unclassified	Imitervirales	IM_09
Otu00754	BOL_GV77	0.095803	Protalveolata	Syndiniales_or_unclassified	Imitervirales	IM_09
Otu00849	BOL_GV39	0.0957723	Dinoflagellata	Peridiniales_unclassified	Pandoravirales	PV_05
Otu00315	BOL_GV21	0.0948449	Cryptomonadales	Cryptomonadales_fa_unclassified	Imitervirales	IM_12
Otu00191	BOL_GV73	0.0942896	MAST-12	MAST-12A_ge	Imitervirales	IM_12
Otu00764	BOL_GV54	0.0918795	Cercozoa	Rhogostoma	Algavirales	AG_01
Otu01360	BOL_GV67	0.0918239	Euglenozoa	Neobodo	Imitervirales	IM_09
Otu00198	BOL_GV18	0.0918105	Dinoflagellata	Paragymnodinium	Imitervirales	IM_16
Otu00043	BOL_GV67	0.0896697	Dinoflagellata	Dinophyceae_unclassified	Imitervirales	IM_09
Otu00363	BOL_GV20	0.0895269	Choanoflagellida	Diaphanoeca	Imitervirales	IM_09
Otu01490	BOL_GV03	0.0893266	Cryptomonadales	Rhodomonas	Imitervirales	IM_01
Otu00230	BOL_GV81	0.0883616	MAST-12	MAST-12A_ge	Algavirales	AG_04
Otu00502	BOL_GV44	0.0876523	Chlorophyta_ph	Nephroselmis	Algavirales	AG_01
Otu01261	BOL_GV45	0.0868995	Chlorophyta_ph	Prasinophytae_ge	Algavirales	AG_01
Otu00105	BOL_GV80	0.0856437	Cryptomonadales	uncultured	Algavirales	AG_04
Otu00978	BOL_GV67	0.0851588	Dinoflagellata	Dinophyceae_unclassified	Imitervirales	IM_09
Otu00247	BOL_GV04	0.0850833	Cryptomonadales	uncultured	Imitervirales	IM_01
Otu01243	BOL_GV66	0.0846607	Dinoflagellata	Paragymnodinium	Imitervirales	IM_09
Otu00330	BOL_GV05	0.0836695	Cryptomonadales	Hemiselmis	Imitervirales	IM_01
Otu01256	BOL_GV41	0.082876	Prymnesiophyceae	Prymnesiales_fa_unclassified	Pimascovirales	PM_01
Otu00948	BOL_GV67	0.0817914	Dinoflagellata	Gymnodinium_clade_unclassified(83)	Imitervirales	IM_09
Otu00120	BOL_GV56	0.0814687	Cryptomonadales	Cryptomonadales_fa_unclassified	Algavirales	AG_01
Otu00906	BOL_GV45	0.081038	Dinoflagellata	Pelagodinium	Algavirales	AG_01
Otu00807	BOL_GV51	0.0791699	Protalveolata	Syndiniales_Group_II_ge	Algavirales	AG_01
Otu01474	BOL_GV75	0.0790267	Chlorophyta_ph	Trebouxiophyceae_unclassified	Imitervirales	IM_09
Otu01853	BOL_GV35	0.0786571	Cercozoa	Cercomonadidae_fa_unclassified	Imitervirales	IM_01
Otu00448	BOL_GV49	0.0767452	Protalveolata	Syndiniales_or_unclassified	Algavirales	AG_01
Otu00043	BOL_GV56	0.0748643	Dinoflagellata	Dinophyceae_unclassified	Algavirales	AG_01
Otu01551	BOL_GV46	0.0747724	Pavlovophyceae	AA5F1	Algavirales	AG_01
Otu00086	BOL_GV21	0.0747109	Dinoflagellata	Heterocapsa	Imitervirales	IM_12
Otu00303	BOL_GV16	0.0745961	Cryptomonadales	Proteomonas	Pimascovirales	PM_01
Otu00785	BOL_GV64	0.0723811	Dinoflagellata	Dinophyceae_unclassified	Imitervirales	IM_09
Otu00038	BOL_GV41	0.0723738	Dinoflagellata	uncultured	Pimascovirales	PM_01
Otu01678	BOL_GV35	0.0723179	Chlorophyta_ph	Mamiellales_fa_unclassified(80)	Imitervirales	IM_01
Otu00339	BOL_GV70	0.0715735	Dinoflagellata	Dinophyceae_unclassified	Imitervirales	IM_16
Otu00906	BOL_GV50	0.0699969	Dinoflagellata	Pelagodinium	Algavirales	AG_01
Otu00353	BOL_GV57	0.0699739	Chlorophyta_ph	Chlorophyta_ph_unclassified	Algavirales	AG_01
Otu00822	BOL_GV04	0.068312	Protalveolata	Syndiniales_Group_II_ge	Imitervirales	IM_01
Otu00336	BOL_GV31	0.0676556	Cercozoa	Rhogostoma(62)	Imitervirales	IM_01
Otu00265	BOL_GV62	0.0676257	Dinoflagellata	Paragymnodinium	Imitervirales	IM_09
Otu00254	BOL_GV44	0.067505	Dinoflagellata	Gyrodiniellum	Algavirales	AG_01
Otu00836	BOL_GV09	0.0671497	Dinoflagellata	Dinophyceae_unclassified	Pimascovirales	PM_01
Otu01716	BOL_GV77	0.0669006	Prymnesiophyceae	Prymnesiales_fa_unclassified(94)	Imitervirales	IM_09
Otu01320	BOL_GV23	0.0666246	Prymnesiophyceae	OLI51059	Imitervirales	IM_09
Otu01008	BOL_GV48	0.0665804	MAST-2	MAST-2_ge	Algavirales	AG_01
Otu00223	BOL_GV06	0.0665123	Protalveolata	Syndiniales_or_unclassified	Imitervirales	IM_01
Otu01669	BOL_GV07	0.0660795	Protalveolata	Amoebophrya	Imitervirales	IM_01
Otu01057	BOL_GV41	0.0657269	Protalveolata	Syndiniales_Group_III_ge	Pimascovirales	PM_01
Otu02043	BOL_GV46	0.0655997	Dinoflagellata	Dinophyceae_unclassified	Algavirales	AG_01
Otu00710	BOL_GV13	0.0643577	Prymnesiophyceae	Prymnesiales_ge	Pimascovirales	PM_06
Otu00119	BOL_GV25	0.0643432	Chlorophyta_ph	Tetraselmis	Imitervirales	IM_12
Otu00733	BOL_GV36	0.0620848	Dinoflagellata	Dinophyceae_unclassified	Pandoravirales	PV_05
Otu00139	BOL_GV29	0.0619344	Dinoflagellata	Dinophyceae_unclassified	Imitervirales	IM_01
Otu00213	BOL_GV64	0.0615312	Dinoflagellata	Heterocapsa	Imitervirales	IM_09
Otu00713	BOL_GV56	0.0611081	Prymnesiophyceae	OLI51059	Algavirales	AG_01
Otu01925	BOL_GV33	0.0610407	Protalveolata	Amoebophrya	Imitervirales	IM_01
Otu00789	BOL_GV48	0.0608993	Chlorophyta_ph	Chlorophyta_ph_unclassified	Algavirales	AG_01
Otu00041	BOL_GV64	0.060421	Chlorophyta_ph	Tetraselmis	Imitervirales	IM_09
Otu00227	BOL_GV66	0.0599491	MAST-12	MAST-12A_ge	Imitervirales	IM_09
Otu00515	BOL_GV41	0.0597094	Cercozoa	Bigelowiella	Pimascovirales	PM_01
Otu00817	BOL_GV36	0.0596176	Protalveolata	Amoebophrya	Pandoravirales	PV_05
Otu00272	BOL_GV74	0.0591225	MAST-12	MAST-12A_ge	Pandoravirales	PV_03
Otu00343	BOL_GV63	0.0585355	Prymnesiophyceae	Prymnesiales_fa_unclassified	Imitervirales	IM_12
Otu00738	BOL_GV57	0.0580024	Chlorophyta_ph	Oltmannsiellopsis	Algavirales	AG_01
Otu00206	BOL_GV01	0.0574518	Chlorophyta_ph	Picochlorum	Imitervirales	IM_01
Otu00357	BOL_GV60	0.0573143	MAST-4	MAST-4_unclassified	Imitervirales	IM_16
Otu00420	BOL_GV72	0.0570225	Dinoflagellata	Thoracosphaeraceae_unclassified(94)	Pandoravirales	PV_05
Otu00045	BOL_GV14	0.0566025	Protalveolata	Syndiniales_Group_I_ge	Pimascovirales	PM_01
Otu00092	BOL_GV09	0.0565026	Chlorophyta_ph	Trebouxiophyceae_unclassified	Pimascovirales	PM_01
Otu01130	BOL_GV30	0.0561861	Protalveolata	Syndiniales_or_unclassified	Imitervirales	IM_01
Otu00013	BOL_GV38	0.0552775	Chlorophyta_ph	Trebouxiophyceae_ge	Pimascovirales	PM_07
Otu00105	BOL_GV05	0.055196	Cryptomonadales	uncultured	Imitervirales	IM_01
Otu00223	BOL_GV54	0.0551865	Protalveolata	Syndiniales_or_unclassified	Algavirales	AG_01
Otu00131	BOL_GV06	0.0551042	Cercozoa	Rhogostoma	Imitervirales	IM_01
Otu01323	BOL_GV18	0.0548559	Protalveolata	Syndiniales_Group_III_ge	Imitervirales	IM_16
Otu01208	BOL_GV46	0.0548403	MAST-3	MAST-3E_ge	Algavirales	AG_01
Otu00039	BOL_GV80	0.0543337	Chlorophyta_ph	Ostreococcus	Algavirales	AG_04
Otu00535	BOL_GV72	0.0541407	Protalveolata	Syndiniales_Group_III_ge	Pandoravirales	PV_05
Otu00225	BOL_GV36	0.0530304	Dinoflagellata	Karenia	Pandoravirales	PV_05
Otu00044	BOL_GV10	0.0520343	Dinoflagellata	Gymnodiniphycidae_unclassified	Imitervirales	IM_01
Otu00045	BOL_GV19	0.0519143	Protalveolata	Syndiniales_Group_I_ge	Imitervirales	IM_12
Otu01243	BOL_GV13	0.051059	Dinoflagellata	Paragymnodinium	Pimascovirales	PM_06
Otu00209	BOL_GV27	0.0501602	Dinoflagellata	Karlodinium	Imitervirales	IM_01
Otu01598	BOL_GV60	0.0497694	Protalveolata	Amoebophrya	Imitervirales	IM_16
Otu00681	BOL_GV23	0.0496531	Dinoflagellata	Gymnodiniphycidae_unclassified	Imitervirales	IM_09
Otu01011	BOL_GV15	0.0488929	Cryptomonadales	Cryptomonadales_fa_unclassified	Algavirales	AG_01
Otu01845	BOL_GV46	0.0487324	Protalveolata	Amoebophrya	Algavirales	AG_01
Otu00173	BOL_GV09	0.0486877	Chlorophyta_ph	Trebouxiophyceae_unclassified	Pimascovirales	PM_01
Otu01145	BOL_GV65	0.048088	Protalveolata	Amoebophrya	Imitervirales	IM_09
Otu00978	BOL_GV61	0.0479787	Dinoflagellata	Dinophyceae_unclassified	Imitervirales	IM_09
Otu01716	BOL_GV30	0.0472833	Prymnesiophyceae	Prymnesiales_fa_unclassified(94)	Imitervirales	IM_01
Otu00297	BOL_GV72	0.046236	Prymnesiophyceae	AI5F14RJ2A07	Pandoravirales	PV_05
Otu01992	BOL_GV19	0.0461161	Chlorophyta_ph	Micromonas	Imitervirales	IM_12
Otu00839	BOL_GV54	0.0451989	Euglenozoa	Trypanosomatida_unclassified	Algavirales	AG_01
Otu00968	BOL_GV28	0.0449572	Cercozoa	Rhogostoma	Imitervirales	IM_13
Otu01491	BOL_GV74	0.0449287	Protalveolata	Amoebophrya	Pandoravirales	PV_03
Otu00572	BOL_GV13	0.0446964	Chlorophyta_ph	Picochlorum	Pimascovirales	PM_06
Otu00670	BOL_GV46	0.0446908	Protalveolata	Syndiniales_Group_II_ge	Algavirales	AG_01
Otu01320	BOL_GV14	0.0444172	Prymnesiophyceae	OLI51059	Pimascovirales	PM_01
Otu00253	BOL_GV39	0.0443288	Dinoflagellata	Katodinium	Pandoravirales	PV_05
Otu00534	BOL_GV08	0.0436559	Dinoflagellata	Suessiaceae_unclassified	Imitervirales	IM_01
Otu00473	BOL_GV56	0.0426954	MAST-2	MAST-2_ge	Algavirales	AG_01
Otu00733	BOL_GV25	0.0420274	Dinoflagellata	Dinophyceae_unclassified	Imitervirales	IM_12
Otu01695	BOL_GV69	0.0418476	Dinoflagellata	Dinophyceae_unclassified	Imitervirales	IM_16
Otu00041	BOL_GV25	0.0408605	Chlorophyta_ph	Tetraselmis	Imitervirales	IM_12
Otu00375	BOL_GV60	0.0397454	Prymnesiophyceae	OLI16029	Imitervirales	IM_16
Otu00051	BOL_GV69	0.0395324	Dinoflagellata	Haplozoon	Imitervirales	IM_16
Otu00731	BOL_GV05	0.0388152	Protalveolata	Syndiniales_Group_II_ge	Imitervirales	IM_01
Otu00558	BOL_GV12	0.0380423	Dinoflagellata	Peridiniphycidae_unclassified	Imitervirales	IM_01
Otu01137	BOL_GV25	0.0373269	Dinoflagellata	Haplozoon	Imitervirales	IM_12
Otu00343	BOL_GV69	0.0371552	Prymnesiophyceae	Prymnesiales_fa_unclassified	Imitervirales	IM_16
Otu00754	BOL_GV58	0.0368942	Protalveolata	Syndiniales_or_unclassified	Algavirales	AG_01
Otu01320	BOL_GV19	0.0365963	Prymnesiophyceae	OLI51059	Imitervirales	IM_12
Otu00556	BOL_GV01	0.0360047	Chlorophyta_ph	Pyramimonadales_fa_unclassified(74)	Imitervirales	IM_01
Otu00158	BOL_GV70	0.0354708	Dinoflagellata	Peridiniales_unclassified	Imitervirales	IM_16
Otu00467	BOL_GV73	0.0353341	Chlorophyta_ph	Prasinophytae_ge	Imitervirales	IM_12
Otu01487	BOL_GV58	0.035081	Euglenozoa	Metakinetoplastina_unclassified	Algavirales	AG_01
Otu01591	BOL_GV39	0.0348117	Dinoflagellata	Peridiniales_ge	Pandoravirales	PV_05
Otu00691	BOL_GV60	0.0342651	Euglenozoa	Metakinetoplastina_unclassified	Imitervirales	IM_16
Otu01375	BOL_GV82	0.0324985	Protalveolata	Amoebophrya	Imitervirales	IM_01
Otu00367	BOL_GV57	0.0316565	Chlorophyta_ph	Chlorophyta_ph_unclassified	Algavirales	AG_01
Otu01397	BOL_GV49	0.03122	Protalveolata	Syndiniales_Group_II_ge	Algavirales	AG_01
Otu01398	BOL_GV18	0.0305032	Chlorophyta_ph	Tetraselmis	Imitervirales	IM_16
Otu01745	BOL_GV39	0.030349	Dinoflagellata	Dinophyceae_unclassified	Pandoravirales	PV_05
Otu00404	BOL_GV59	0.0301835	Dinoflagellata	Dinophyceae_unclassified	Imitervirales	IM_09
Otu00291	BOL_GV38	0.0297731	Protalveolata	Syndiniales_Group_I_ge	Pimascovirales	PM_07
Otu01073	BOL_GV24	0.0297602	Cercozoa	Bigelowiella	Imitervirales	IM_13
Otu01130	BOL_GV48	0.0295086	Protalveolata	Syndiniales_or_unclassified	Algavirales	AG_01
Otu01169	BOL_GV08	0.0280833	Chlorophyta_ph	Pycnococcus	Imitervirales	IM_01
Otu02043	BOL_GV12	0.0267187	Dinoflagellata	Dinophyceae_unclassified	Imitervirales	IM_01
Otu01234	BOL_GV72	0.0252499	Dinoflagellata	Dinoflagellata_unclassified	Pandoravirales	PV_05
Otu01214	BOL_GV14	0.0246973	Protalveolata	Syndiniales_or_unclassified	Pimascovirales	PM_01
Otu00266	BOL_GV59	0.02459	Dinoflagellata	Paragymnodinium	Imitervirales	IM_09
Otu00118	BOL_GV58	0.0243038	Dinoflagellata	Paragymnodinium	Algavirales	AG_01
Otu00095	BOL_GV30	0.02336	Prymnesiophyceae	Prymnesiales_fa_unclassified	Imitervirales	IM_01
Otu00478	BOL_GV09	0.0224739	Dinoflagellata	Dinoflagellata_unclassified	Pimascovirales	PM_01
Otu00269	BOL_GV65	0.022059	Dinoflagellata	Peridiniphycidae_unclassified	Imitervirales	IM_09
Otu01678	BOL_GV33	0.0218624	Chlorophyta_ph	Mamiellales_fa_unclassified(80)	Imitervirales	IM_01
Otu00626	BOL_GV35	0.0218236	Cryptomonadales	Cryptomonadales_fa_unclassified	Imitervirales	IM_01
Otu00535	BOL_GV78	0.0215261	Protalveolata	Syndiniales_Group_III_ge	Proculvirales	PC_01
Otu00074	BOL_GV73	0.0208411	Dinoflagellata	Islandinium	Imitervirales	IM_12
Otu00697	BOL_GV57	0.0207716	Prymnesiophyceae	Phaeocystis	Algavirales	AG_01
Otu00478	BOL_GV20	0.0206932	Dinoflagellata	Dinoflagellata_unclassified	Imitervirales	IM_09
Otu00135	BOL_GV71	0.0190786	MAST-3	MAST-3F_ge	Imitervirales	IM_01
Otu00051	BOL_GV16	0.0186081	Dinoflagellata	Haplozoon	Pimascovirales	PM_01
Otu01486	BOL_GV20	0.0181029	Chlorophyta_ph	Chlorophyta_ph_unclassified	Imitervirales	IM_09
Otu00767	BOL_GV36	0.0174336	Dinoflagellata	Dinophyceae_unclassified	Pandoravirales	PV_05
Otu01695	BOL_GV05	0.0172839	Dinoflagellata	Dinophyceae_unclassified	Imitervirales	IM_01
Otu00353	BOL_GV09	0.017219	Chlorophyta_ph	Chlorophyta_ph_unclassified	Pimascovirales	PM_01
Otu00223	BOL_GV32	0.0167085	Protalveolata	Syndiniales_or_unclassified	Imitervirales	IM_01
Otu00502	BOL_GV51	0.016545	Chlorophyta_ph	Nephroselmis	Algavirales	AG_01
Otu01918	BOL_GV47	0.0163831	Dinoflagellata	Dinophyceae_unclassified	Algavirales	AG_01
Otu00034	BOL_GV11	0.0163316	Dinoflagellata	Gyrodinium	Imitervirales	IM_01
Otu01920	BOL_GV13	0.0159685	MAST-3	MAST-3K_ge	Pimascovirales	PM_06
Otu00169	BOL_GV15	0.0158385	Chlorophyta_ph	Tetraselmis	Algavirales	AG_01
Otu00597	BOL_GV62	0.0158302	Cryptomonadales	Cryptomonadales_fa_unclassified	Imitervirales	IM_09
Otu01920	BOL_GV49	0.0157766	MAST-3	MAST-3K_ge	Algavirales	AG_01
Otu00222	BOL_GV71	0.0156061	Dinoflagellata	Woloszynskia	Imitervirales	IM_01
Otu00731	BOL_GV69	0.0155731	Protalveolata	Syndiniales_Group_II_ge	Imitervirales	IM_16
Otu00537	BOL_GV69	0.0154213	Cercozoa	Massisteria	Imitervirales	IM_16
Otu00995	BOL_GV13	0.0149469	Chlorophyta_ph	Mamiella	Pimascovirales	PM_06
Otu01248	BOL_GV04	0.0145611	Protalveolata	Syndiniales_Group_II_ge	Imitervirales	IM_01
Otu00995	BOL_GV65	0.0140046	Chlorophyta_ph	Mamiella	Imitervirales	IM_09
Otu00904	BOL_GV22	0.0135825	Dinoflagellata	Paragymnodinium	Pandoravirales	PV_05
Otu00813	BOL_GV11	0.013572	Protalveolata	Amoebophrya	Imitervirales	IM_01
Otu00767	BOL_GV62	0.013526	Dinoflagellata	Dinophyceae_unclassified	Imitervirales	IM_09
Otu00782	BOL_GV04	0.0133425	MAST-3	MAST-3K_ge	Imitervirales	IM_01
Otu00473	BOL_GV54	0.0132543	MAST-2	MAST-2_ge	Algavirales	AG_01
Otu00521	BOL_GV04	0.0123217	Chlorophyta_ph	Tetraselmis	Imitervirales	IM_01
Otu01925	BOL_GV51	0.0122387	Protalveolata	Amoebophrya	Algavirales	AG_01
Otu00741	BOL_GV64	0.0120467	Dinoflagellata	Dinophyceae_unclassified	Imitervirales	IM_09
Otu00443	BOL_GV39	0.0118589	Dinoflagellata	Dinophyceae_unclassified	Pandoravirales	PV_05
Otu00230	BOL_GV40	0.0116301	MAST-12	MAST-12A_ge	Pimascovirales	PM_07
Otu00767	BOL_GV70	0.0111029	Dinoflagellata	Dinophyceae_unclassified	Imitervirales	IM_16
Otu00135	BOL_GV49	0.0109866	MAST-3	MAST-3F_ge	Algavirales	AG_01
Otu00681	BOL_GV36	0.0101736	Dinoflagellata	Gymnodiniphycidae_unclassified	Pandoravirales	PV_05
Otu00141	BOL_GV51	0.00905219	Protalveolata	Syndiniales_Group_II_ge	Algavirales	AG_01
Otu00134	BOL_GV39	0.00904589	Cryptomonadales	Cryptomonadales_fa_unclassified	Pandoravirales	PV_05
Otu00567	BOL_GV60	0.00882965	Cercozoa	Pseudopirsonia	Imitervirales	IM_16
Otu00205	BOL_GV25	0.00863046	Chlorophyta_ph	Trebouxiophyceae_unclassified	Imitervirales	IM_12
Otu01853	BOL_GV33	0.00846068	Cercozoa	Cercomonadidae_fa_unclassified	Imitervirales	IM_01
Otu01166	BOL_GV46	0.00829932	Haptophyta_ph	Haptophyta_ge	Algavirales	AG_01
Otu00733	BOL_GV48	0.00763341	Dinoflagellata	Dinophyceae_unclassified	Algavirales	AG_01
Otu00329	BOL_GV35	0.00746608	Dinoflagellata	Dinophyceae_unclassified	Imitervirales	IM_01
Otu00448	BOL_GV01	0.00730565	Protalveolata	Syndiniales_or_unclassified	Imitervirales	IM_01
Otu00139	BOL_GV37	0.00704565	Dinoflagellata	Dinophyceae_unclassified	Imitervirales	IM_01
Otu01057	BOL_GV24	0.00696389	Protalveolata	Syndiniales_Group_III_ge	Imitervirales	IM_13
Otu00042	BOL_GV11	0.00691003	Dinoflagellata	Dinophyceae_unclassified	Imitervirales	IM_01
Otu00953	BOL_GV74	0.00668646	Protalveolata	Syndiniales_Group_II_ge	Pandoravirales	PV_03
Otu00491	BOL_GV31	0.00643871	Dinoflagellata	Paragymnodinium	Imitervirales	IM_01
Otu00052	BOL_GV19	0.00597844	Chlorophyta_ph	Micromonas	Imitervirales	IM_12
Otu00612	BOL_GV56	0.00577423	Protalveolata	Amoebophrya	Algavirales	AG_01
Otu01382	BOL_GV29	0.00540275	Protalveolata	Amoebophrya	Imitervirales	IM_01
Otu02084	BOL_GV77	0.00528057	Protalveolata	Amoebophrya	Imitervirales	IM_09
Otu00521	BOL_GV06	0.00487356	Chlorophyta_ph	Tetraselmis	Imitervirales	IM_01
Otu00782	BOL_GV49	0.00481869	MAST-3	MAST-3K_ge	Algavirales	AG_01
Otu00051	BOL_GV63	0.00472874	Dinoflagellata	Haplozoon	Imitervirales	IM_12
Otu01814	BOL_GV21	0.00471432	Dinoflagellata	Dinophyceae_unclassified	Imitervirales	IM_12
Otu00044	BOL_GV45	0.00444846	Dinoflagellata	Gymnodiniphycidae_unclassified	Algavirales	AG_01
Otu00139	BOL_GV73	0.00415979	Dinoflagellata	Dinophyceae_unclassified	Imitervirales	IM_12
Otu00266	BOL_GV15	0.00405111	Dinoflagellata	Paragymnodinium	Algavirales	AG_01
Otu00043	BOL_GV39	0.00349959	Dinoflagellata	Dinophyceae_unclassified	Pandoravirales	PV_05
Otu00296	BOL_GV40	0.00314126	Protalveolata	Amoebophrya	Pimascovirales	PM_07
Otu00141	BOL_GV37	0.00279581	Protalveolata	Syndiniales_Group_II_ge	Imitervirales	IM_01
Otu01382	BOL_GV38	0.00261916	Protalveolata	Amoebophrya	Pimascovirales	PM_07
Otu01598	BOL_GV07	0.00254265	Protalveolata	Amoebophrya	Imitervirales	IM_01
Otu00051	BOL_GV39	0.00206668	Dinoflagellata	Haplozoon	Pandoravirales	PV_05
Otu00567	BOL_GV30	0.0014937	Cercozoa	Pseudopirsonia	Imitervirales	IM_01
Otu01920	BOL_GV06	0.00138217	MAST-3	MAST-3K_ge	Imitervirales	IM_01
Otu00082	BOL_GV80	0.00126942	Cryptomonadales	Cryptomonadales_fa_unclassified	Algavirales	AG_04
Otu00447	BOL_GV65	0.000995892	Dinoflagellata	Gonyaulacales_unclassified	Imitervirales	IM_09
Otu01021	BOL_GV51	0.000838385	Chlorophyta_ph	Pterosperma	Algavirales	AG_01
Otu00488	BOL_GV14	0.000802103	Chlorophyta_ph	Trebouxiophyceae_unclassified	Pimascovirales	PM_01
Otu01595	BOL_GV36	6.08792e-05	Cercozoa	Lotharella	Pandoravirales	PV_05
